# Microbial genomes retrieved from High Arctic lake sediments encode for adaptation to cold and oligotrophic environments

**DOI:** 10.1101/724781

**Authors:** Matti O. Ruuskanen, Graham Colby, Kyra A. St.Pierre, Vincent L. St.Louis, Stéphane Aris-Brosou, Alexandre J. Poulain

## Abstract

The Arctic is currently warming at an unprecedented rate, which may affect environmental constraints on the freshwater microbial communities found there. Yet, our knowledge of the community structure and functional potential of High Arctic freshwater microbes remains poor, even though they play key roles in nutrient cycling and other ecosystem services. Here, using high-throughput metagenomic sequencing and genome assembly, we show that sediment microbial communities in the High Arctic’s largest lake by volume, Lake Hazen, are phylogenetically diverse, ranging from Proteobacteria, Verrucomicrobia, Planctomycetes, to members of the newly discovered Candidate Phyla Radiation (CPR) groups. These genomes displayed a high prevalence of pathways involved in lipid chemistry, and a low prevalence of nutrient uptake pathways, which might represent adaptations to the specific, cold (~3.5°C) and extremely oligotrophic conditions in Lake Hazen. Despite these potential adaptations, it is unclear how ongoing environmental changes will affect microbial communities, the makeup of their genomic idiosyncrasies, as well as the possible implications at higher trophic levels.
