## Supplementary material for "Microbial genomes retrieved from High Arctic lake sediments encode for adaptation to cold and oligotrophic environments": Table S1

Table S1. Analyzed marker genes for ecologically relevant processes.
Accession number	Gene	Process	Category
TIGR01817	nifA	N_fixation	Nitrogen_cycling
TIGR02938	nifL	N_fixation	Nitrogen_cycling
TIGR01287	nifH	N_fixation	Nitrogen_cycling
TIGR01282	nifD	N_fixation	Nitrogen_cycling
TIGR01286	nifK	N_fixation	Nitrogen_cycling
TIGR01283	nifE	N_fixation	Nitrogen_cycling
TIGR01285	nifN	N_fixation	Nitrogen_cycling
TIGR01290	nifB	N_fixation	Nitrogen_cycling
TIGR03402	nifS	N_fixation	Nitrogen_cycling
TIGR02660	nifV	N_fixation	Nitrogen_cycling
TIGR02933	nifM	N_fixation	Nitrogen_cycling
TIGR03080	amoA_bacterial	Nitrification_bacteria	Nitrogen_cycling
PF12942	amoA_archaeal	Nitrification_archaea	Nitrogen_cycling
TIGR04392	haoB	Nitrification_bacteria	Nitrogen_cycling
TIGR02376	nirK	Denitrification	Nitrogen_cycling
TIGR01580	narG	Denitrification	Nitrogen_cycling
TIGR01660	narH	Denitrification	Nitrogen_cycling
TIGR00351	narI	Denitrification	Nitrogen_cycling
TIGR00684	narJ	Denitrification	Nitrogen_cycling
TIGR04246	nosZ_Sec-dependent	Denitrification	Nitrogen_cycling
TIGR04244	nosZ_Tat-dependent	Denitrification	Nitrogen_cycling
TIGR00886	narK	Denitrification	Nitrogen_cycling
TIGR03152	nrfA	DNRA	Nitrogen_cycling
PF03916	nrfD	DNRA_Polysulfide_reduction	Nitrogen_cycling
TIGR03153	nrfH	DNRA	Nitrogen_cycling
TIGR02374	nirB	DNRA	Nitrogen_cycling
TIGR02378	nirD	DNRA	Nitrogen_cycling
TIGR04315	otr	DNRA	Nitrogen_cycling
TIGR04484	soxA	Thiosulfate_oxidation	Sulfur_cycling
TIGR04490	soxZ	Thiosulfate_oxidation	Sulfur_cycling
TIGR04486	soxB	Thiosulfate_oxidation	Sulfur_cycling
TIGR04485	soxX	Thiosulfate_oxidation	Sulfur_cycling
TIGR04488	soxY	Thiosulfate_oxidation	Sulfur_cycling
TIGR02064	dsrA	Sulfite_reduction_to_sulfide_reversible	Sulfur_cycling
TIGR02066	dsrB	Sulfite_reduction_to_sulfide_reversible	Sulfur_cycling
TIGR02061	aprA	Sulfite_oxidation_to_sulfate	Sulfur_cycling
TIGR02060	aprB	Sulfite_oxidation_to_sulfate	Sulfur_cycling
TIGR02041	cysI	Sulfite_reduction_to_sulfide	Sulfur_cycling
PF02333	phytase	Phosphorus_uptake	Phosphorus_cycling
TIGR03706	exopolyphosphatase	Phosphorus_uptake	Phosphorus_cycling
TIGR03705	ppk1	Polyphosphate_synthesis	Phosphorus_cycling
TIGR03707	ppk2	Polyphosphate_synthesis	Phosphorus_cycling
COG4002	methanogen_marker_protein_4	Methanogenesis	Methanogenesis
COG4056	mcrC	Methanogenesis	Methanogenesis
COG4052	mrtC	Methanogenesis	Methanogenesis
COG4014	DUF2098	Methanogenesis	Methanogenesis
COG4058	mcrA	Methanogenesis	Methanogenesis
COG4057	mcrG	Methanogenesis	Methanogenesis
COG4055	mcrD	Methanogenesis	Methanogenesis
COG4054	mcrB	Methanogenesis	Methanogenesis
COG4065	methanogen_marker_protein_14	Methanogenesis	Methanogenesis
COG4062	mtrB	Methanogenesis	Methanogenesis
COG4061	mtrC	Methanogenesis	Methanogenesis
COG4060	mtrD	Methanogenesis	Methanogenesis
COG4059	mtrE	Methanogenesis	Methanogenesis
COG4020	methanogen_marker_protein_12	Methanogenesis	Methanogenesis
COG4022	methanogen_marker_protein_8	Methanogenesis	Methanogenesis
COG4029	methanogen_marker_protein_6	Methanogenesis	Methanogenesis
COG4050	methanogen_marker_protein_5	Methanogenesis	Methanogenesis
COG4051	methanogen_marker_protein_17	Methanogenesis	Methanogenesis
TIGR02051	merR	Mercury_resistance	Toxic_metal_cycling
PF02411	merT	Mercury_resistance	Toxic_metal_cycling
TIGR02052	merP	Mercury_resistance	Toxic_metal_cycling
PF03203	merC	Mercury_resistance	Toxic_metal_cycling
TIGR02053	merA	Mercury_resistance	Toxic_metal_cycling
PF03599	hgcA	Mercury_methylation	Toxic_metal_cycling
TIGR02693	aioA	Arsenic_resistance	Toxic_metal_cycling
TIGR02691	arsC	Arsenic_resistance	Toxic_metal_cycling
TIGR00014	arsC	Arsenic_resistance	Toxic_metal_cycling
TIGR00832	acr3	Arsenic_resistance	Toxic_metal_cycling
PF02069	smtA	Pb_Zn_resistance_or_homeostasis	Toxic_metal_cycling
TIGR02047	pbrR	Cd_Pb_resistance	Toxic_metal_cycling
PF01022	smtB_arsR_HTH_motif	Multimetal_resistance_regulation	Toxic_metal_cycling
TIGR01525	pbrA_cadA_ZntA_copB	Cd_Co_Cu_Pb_Zn_resistance_or_homeostasis	Toxic_metal_cycling
TIGR01480	pcoA_copA	Cu_resistance	Toxic_metal_cycling
COG2372	copC	Cu_resistance	Toxic_metal_cycling
COG1276	copD	Cu_resistance	Toxic_metal_cycling
