## Supplementary material for "Microbial genomes retrieved from High Arctic lake sediments encode for adaptation to cold and oligotrophic environments": Table S3

Table S3. Ribosomal proteins used for the estimations of phylogeny of the genomes.
Ribosomal protein	Accession number
L2	PF03947
L3	PF00297
L4	PF00573
L5	PF00673
L6	PF00347
L14	PF0238
L15	PF00828
L16	PF00252
L18 (bacteria)	PF00861
L18 (archaea)	PF17144
L22	PF00237
L24 (bacteria)	PF17136
L24 (archaea)	PF16906
S3 (C-terminal domain)	PF00189
S8	PF00410
S10	PF00338
S17	PF00366
S19	PF00203
