## Supplementary material for "Microbial genomes retrieved from High Arctic lake sediments encode for adaptation to cold and oligotrophic environments": Table S4

Table S4. Summary statistics of the 55 medium quality Metagenome Assembled Genomes.
Metagenome Assembled Genome	Completeness	Contamination	Strain heterogeneity	GC	Assembled genome size (Mbp)	Number of contigs	N50	Gene count	Coding density	Estimated complete genome size (Mbp)	Estimated coverage
Actinobacteria bacterium LH_MA_62_11	100	3.42	0	69.46488	5.446417	224	37180	5097	0.9127033	5.446417	36.34428979
Geobacter bacterium LH_MA_37_8	99.35	0.65	0	51.71001	3.572641	192	36261	3453	0.9108016	3.596015098	23.70925076
Nitrosomonadales bacterium LH_MA_61_7	98.89	0.24	0	51.51849	2.112948	81	38989	2069	0.873447	2.136664981	70.42980771
Geobacter bacterium LH_MA_37_1	98.36	5.16	37.5	53.54734	3.5046	434	14736	3555	0.8994696	3.563033754	47.29377035
Actinobacteria bacterium LH_MA_57_4	98.29	3.42	33.33	66.22725	2.700301	203	29584	2781	0.9350121	2.747279479	90.38833204
Verrucomicrobia bacterium LH_MA_73_16	97.97	2.7	0	54.13795	3.517976	340	18252	3546	0.9125835	3.590870675	13.96255368
Planctomycetaceae bacterium LH_MA_53_6	97.69	2.25	0	60.03536	5.917366	331	35463	4667	0.9002942	6.057289385	78.70792464
Verrucomicrobia bacterium LH_MA_38_5	97.62	1.35	0	65.16594	5.937352	181	57302	4979	0.9245736	6.082106126	55.95620903
Anaerolineaceae bacterium LH_MA_61_36	96.72	1.09	0	44.74263	3.433618	209	25142	3298	0.9141911	3.550059967	25.32062747
Spirochaetia bacterium LH_MA_56_1	96.56	2.25	0	42.7918	4.773922	117	96389	4399	0.8683996	4.943995443	66.34708008
Gammaproteobacteria bacterium LH_MA_72_12	96.51	0.78	100	42.35351	2.057357	217	17102	2003	0.8895257	2.131755259	96.87480097
Verrucomicrobia bacterium LH_MA_54_1	96.42	2.08	75	52.29186	2.784596	569	6357	2890	0.9172943	2.887985895	216.5758047
Gammaproteobacteria bacterium LH_MA_72_2	96.22	0	0	42.85505	1.816045	169	17552	1771	0.8906877	1.887388277	21.29877265
Geobacter bacterium LH_MA_37_3	96.13	1.44	50	50.4797	3.269673	179	40461	3222	0.9047376	3.401303443	58.05520156
Planctomycetes bacterium LH_MA_53_7	96.12	4.46	20	58.35264	5.742823	193	51546	4789	0.8870077	5.974638993	27.70184713
Rhodobiaceae bacterium LH_MA_29_15	95.79	1.64	83.33	56.48325	3.284705	222	30730	3492	0.9157535	3.429068796	23.06502891
Actinobacteria bacterium LH_MA_62_12	95.29	1.01	0	71.40375	3.564947	101	50624	3722	0.9424275	3.74115542	20.35600137
Rhodospririllales bacterium LH_MA_16_5	94.1	0	0	65.71108	3.460272	103	68975	3446	0.9095828	3.67722848	42.05410049
Parachlamydiales bacterium LH_MA_65_10	93.61	0.9	0	49.26031	1.761617	51	51945	1671	0.9097477	1.88186839	34.05955036
Actinobacteria bacterium LH_MA_68_4	93.53	0.81	50	48.26571	1.451345	131	26779	1489	0.9303212	1.551742756	25.42065717
Unknown bacterium LH_MS_57_9	93.52	3.86	80	60.1338	4.990694	741	9856	4955	0.8870107	5.336499145	28.28496417
Verrucomicrobia bacterium LH_MA_29_9	91.36	0.68	100	57.8353	3.472106	216	28483	3249	0.8786301	3.800466287	35.60628542
Nitrospira bacterium LH_MA_54_10	91.31	3.82	20	57.25471	2.736807	557	7416	3145	0.88562	2.99726974	40.02225695
Planctomycetaceae bacterium LH_MA_75_16	90.74	0	0	57.43951	2.930032	282	15388	2572	0.907913	3.229041217	39.19162269
Parachlamydiales bacterium LH_MA_61_76	90.71	0	0	39.83529	1.39335	63	33759	1321	0.857905	1.536048947	33.49830107
Gammaproteobacteria bacterium LH_MA_66_13	90.7	0.87	50	46.42955	1.540532	193	11158	1452	0.8961521	1.698491731	13.49691342
Myxococcales bacterium LH_MA_62_4	90.61	1.29	50	68.96778	6.529804	1259	6428	6663	0.9297915	7.206493764	19.20775234
Cyclobacteriaceae bacterium LH_MA_64_3	90.41	1.66	62.5	42.16684	2.896717	349	11845	2837	0.9032149	3.203978542	16.98416565
Chitinophagaceae bacterium LH_MA_61_1	90.31	0.9	33.33	34.0589	2.571002	210	16566	2256	0.8837955	2.846863027	29.93092311
Flavobacteriales bacterium LH_MA_61_26	89.67	2.97	66.67	33.81322	3.155222	206	21600	2981	0.9181506	3.518704137	20.56318251
Anaerolineaceae bacterium LH_MA_61_3	89.39	2.91	50	49.20145	4.096032	206	25523	3821	0.8990701	4.582203826	50.38622521
Rhodobiaceae bacterium LH_MA_29_10	87.59	2.18	58.33	58.35553	3.130581	630	7390	3552	0.9054108	3.574130609	67.10105944
Gammaproteobacteria bacterium LH_MA_61_37	86.53	0	0	42.05547	1.939441	154	18367	1739	0.8863059	2.241350977	15.16689192
Anaerolineaceae bacterium LH_MA_58_17	86.18	4.55	60	54.63436	2.975102	404	10242	3112	0.8933142	3.452195405	29.96504102
Acidobacteria bacterium LH_MA_23_16	85.87	3.52	57.14	69.12008	3.679669	1030	4583	4046	0.931696	4.285162455	18.03749861
Novosphingobium bacterium LH_MA_1_14	85.47	2.71	72.22	62.88502	2.393694	557	5912	2793	0.931033	2.800624781	66.60103593
Deltaproteobacteria bacterium LH_MA_38_12	85.38	1.68	0	64.45897	3.38282	398	12151	3378	0.9042742	3.962075428	12.53833524
Rhodothermaeota bacterium LH_MA_8_9	83.72	4.3	50	62.91413	3.65848	944	5073	3925	0.900814	4.369899666	13.74700501
Planctomycetaceae bacterium LH_MA_7_25	82.39	3.05	50	61.57175	5.541852	1687	4114	5675	0.8597972	6.72636485	9.104038719
Candidatus Berkelbacteria bacterium LH_MA_65_7	81.58	4.47	75	39.78534	1.258383	188	8968	1255	0.849104	1.542514097	13.26659842
Candidatus Falkowbacteria bacterium LH_MA_61_32	81.41	2.81	0	42.47867	1.432693	118	17924	1534	0.8975587	1.759848913	12.98894957
Verrucomicrobia bacterium LH_MA_73_2	81.29	0.68	0	49.78644	2.544514	409	8460	2513	0.9168839	3.130168532	20.07599845
Unknown bacterium LH_MS_65_9	81	4.94	30	49.41345	3.163436	1212	2979	3366	0.8849906	3.905476543	8.917653318
Gammaproteobacteria bacterium LH_MA_76_8	79.95	2.87	45	47.69389	1.833283	577	4062	2221	0.9384138	2.293036898	8.430781608
Synechococcaceae bacterium LH_MA_79_3	79.48	3.03	91.67	49.85161	1.470807	347	5871	1835	0.9476437	1.850537242	111.9431692
Verrucomicrobia bacterium LH_MA_29_1	79.08	5.33	21.43	61.97946	6.094824	2552	2733	6842	0.9035683	7.707162367	8.080914736
Rhodoferax bacterium LH_MA_28_10	78.67	7.98	73.53	59.47187	2.097684	913	2600	2690	0.9335801	2.666434473	100.6445969
Candidatus Shapirobacteria bacterium LH_MA_12_23	75.55	2.77	5.88	35.58284	1.497781	223	10819	1831	0.9123784	1.982502978	13.77951614
Nitrosomonadales bacterium LH_MA_55_1	75.51	3.13	21.43	59.90188	4.689888	953	5669	5413	0.8940813	6.210949543	12.02632722
Gallionellaceae bacterium LH_MA_58_16	75.42	1.22	0	55.79218	1.370642	86	26998	1369	0.9059258	1.817345532	33.1309806
Candidatus Kerfeldbacteria bacterium LH_MA_65_4	74.75	5.94	22.22	46.47592	1.122803	262	6434	1309	0.8806763	1.502077592	7.846263944
Spirochaetia bacterium LH_MA_58_12	72.94	1.18	0	49.67998	3.601129	115	62824	3346	0.919779	4.937111324	18.78570506
Unknown bacterium LH_MS_56_3	72.85	6.03	25	41.43703	1.851841	862	2301	2420	0.936366	2.541991764	7.091734251
Candidatus Pacebacteria bacterium LH_MA_61_66	72.37	0	0	34.43739	0.978695	51	33717	1019	0.9154027	1.35234904	12.4854669
Planctomycetaceae bacterium LH_MA_22_4	70.04	0.1	100	67.67326	2.651845	694	4929	2678	0.900346	3.786186465	7.898125941
Means	88.162	2.347	33.1	52.934	3.105	434.455	22082.018	3117.309	0.904	3.502	36.923
