## Supplementary material for "Microbial genomes retrieved from High Arctic lake sediments encode for adaptation to cold and oligotrophic environments": Table S5

Table S5. Summary of marker genes and MetaCyc pathways quantified for ecologically important processes found in the MAGs.
Accession number	Marker gene or pathway	Process	Category
TIGR01817	nifA	N_fixation	Nitrogen_cycling
TIGR02938	nifL	N_fixation	Nitrogen_cycling
TIGR01287	nifH	N_fixation	Nitrogen_cycling
TIGR01282	nifD	N_fixation	Nitrogen_cycling
TIGR01286	nifK	N_fixation	Nitrogen_cycling
TIGR01283	nifE	N_fixation	Nitrogen_cycling
TIGR01285	nifN	N_fixation	Nitrogen_cycling
TIGR01290	nifB	N_fixation	Nitrogen_cycling
TIGR03402	nifS	N_fixation	Nitrogen_cycling
TIGR02660	nifV	N_fixation	Nitrogen_cycling
TIGR02933	nifM	N_fixation	Nitrogen_cycling
TIGR03080	amoA_bacterial	Nitrification_bacteria	Nitrogen_cycling
PF12942	amoA_archaeal	Nitrification_archaea	Nitrogen_cycling
TIGR04392	haoB	Nitrification_bacteria	Nitrogen_cycling
TIGR02376	nirK	Denitrification	Nitrogen_cycling
TIGR01580	narG	Denitrification	Nitrogen_cycling
TIGR01660	narH	Denitrification	Nitrogen_cycling
TIGR00351	narI	Denitrification	Nitrogen_cycling
TIGR00684	narJ	Denitrification	Nitrogen_cycling
TIGR04246	nosZ_Sec-dependent	Denitrification	Nitrogen_cycling
TIGR04244	nosZ_Tat-dependent	Denitrification	Nitrogen_cycling
TIGR00886	narK	Denitrification	Nitrogen_cycling
TIGR03152	nrfA	DNRA	Nitrogen_cycling
PF03916	nrfD	DNRA_Polysulfide_reduction	Nitrogen_cycling
TIGR03153	nrfH	DNRA	Nitrogen_cycling
TIGR02374	nirB	DNRA	Nitrogen_cycling
TIGR02378	nirD	DNRA	Nitrogen_cycling
TIGR04315	otr	DNRA	Nitrogen_cycling
TIGR04484	soxA	Thiosulfate_oxidation	Sulfur_cycling
TIGR04490	soxZ	Thiosulfate_oxidation	Sulfur_cycling
TIGR04486	soxB	Thiosulfate_oxidation	Sulfur_cycling
TIGR04485	soxX	Thiosulfate_oxidation	Sulfur_cycling
TIGR04488	soxY	Thiosulfate_oxidation	Sulfur_cycling
TIGR02064	dsrA	Sulfite_reduction_to_sulfide_reversible	Sulfur_cycling
TIGR02066	dsrB	Sulfite_reduction_to_sulfide_reversible	Sulfur_cycling
TIGR02061	aprA	Sulfite_oxidation_to_sulfate	Sulfur_cycling
TIGR02060	aprB	Sulfite_oxidation_to_sulfate	Sulfur_cycling
TIGR02041	cysI	Sulfite_reduction_to_sulfide	Sulfur_cycling
PF02333	phytase	Phosphorus_uptake	Phosphorus_cycling
TIGR03706	exopolyphosphatase	Polyphosphate_processing	Phosphorus_cycling
TIGR03705	ppk1	Polyphosphate_processing	Phosphorus_cycling
TIGR03707	ppk2	Polyphosphate_processing	Phosphorus_cycling
COG4002	methanogen_marker_protein_4	Methanogenesis	Methanogenesis
COG4056	mcrC	Methanogenesis	Methanogenesis
COG4052	mrtC	Methanogenesis	Methanogenesis
COG4014	DUF2098	Methanogenesis	Methanogenesis
COG4058	mcrA	Methanogenesis	Methanogenesis
COG4057	mcrG	Methanogenesis	Methanogenesis
COG4055	mcrD	Methanogenesis	Methanogenesis
COG4054	mcrB	Methanogenesis	Methanogenesis
COG4065	methanogen_marker_protein_14	Methanogenesis	Methanogenesis
COG4062	mtrB	Methanogenesis	Methanogenesis
COG4061	mtrC	Methanogenesis	Methanogenesis
COG4060	mtrD	Methanogenesis	Methanogenesis
COG4059	mtrE	Methanogenesis	Methanogenesis
COG4020	methanogen_marker_protein_12	Methanogenesis	Methanogenesis
COG4022	methanogen_marker_protein_8	Methanogenesis	Methanogenesis
COG4029	methanogen_marker_protein_6	Methanogenesis	Methanogenesis
COG4050	methanogen_marker_protein_5	Methanogenesis	Methanogenesis
COG4051	methanogen_marker_protein_17	Methanogenesis	Methanogenesis
TIGR02051	merR	Mercury_resistance	Toxic_metal_cycling
PF02411	merT	Mercury_resistance	Toxic_metal_cycling
TIGR02052	merP	Mercury_resistance	Toxic_metal_cycling
PF03203	merC	Mercury_resistance	Toxic_metal_cycling
TIGR02053	merA	Mercury_resistance	Toxic_metal_cycling
PF03599	hgcA	Mercury_methylation	Toxic_metal_cycling
PF13237	hgcB	Mercury_methylation	Toxic_metal_cycling
TIGR02693	aioA	Arsenic_resistance	Toxic_metal_cycling
TIGR02691	arsC	Arsenic_resistance	Toxic_metal_cycling
TIGR00014	arsC	Arsenic_resistance	Toxic_metal_cycling
TIGR00832	acr3	Arsenic_resistance	Toxic_metal_cycling
PF02069	smtA	Pb_Zn_resistance_or_homeostasis	Toxic_metal_cycling
TIGR02047	pbrR	Cd_Pb_resistance	Toxic_metal_cycling
PF01022	smtB_arsR_HTH_motif	Multimetal_resistance_regulation	Toxic_metal_cycling
TIGR01525	pbrA_cadA_ZntA_copB	Cd_Co_Cu_Pb_Zn_resistance_or_homeostasis	Toxic_metal_cycling
TIGR01480	pcoA_copA	Cu_resistance	Toxic_metal_cycling
COG2372	copC	Cu_resistance	Toxic_metal_cycling
COG1276	copD	Cu_resistance	Toxic_metal_cycling
PWY-6471	peptidoglycan biosynthesis IV (Enterococcus faecium)	Cell_structure_biosynthesis	Biosynthesis
PWY-5111	CMP-3-deoxy-D-manno-octulosonate biosynthesis II (from D-arabinose 5-phosphate)	Cell_structure_biosynthesis	Biosynthesis
PWY-1269	CMP-3-deoxy-D-manno-octulosonate biosynthesis I	Cell_structure_biosynthesis	Biosynthesis
PWY-7346	UDP-&alpha;-D-glucuronate biosynthesis (from UDP-glucose)	Cell_structure_biosynthesis	Biosynthesis
PWY-7335	UDP-N-acetyl-&alpha;-D-mannosaminouronate biosynthesis	Cell_structure_biosynthesis	Biosynthesis
PWY-7622	UDP-galactofuranose biosynthesis	Cell_structure_biosynthesis	Biosynthesis
PWY-7328	superpathway of UDP-glucose-derived O-antigen building blocks biosynthesis	Cell_structure_biosynthesis	Biosynthesis
PWY-6749	CMP-legionaminate biosynthesis I	Cell_structure_biosynthesis	Biosynthesis
PWY-5833	CDP-4-dehydro-3,6-dideoxy-D-glucose biosynthesis	Cell_structure_biosynthesis	Biosynthesis
PWY4FS-7	phosphatidylglycerol biosynthesis I (plastidic)	Cell_structure_biosynthesis	Biosynthesis
PWY4FS-8	phosphatidylglycerol biosynthesis II (non-plastidic)	Cell_structure_biosynthesis	Biosynthesis
PWY0-1545	cardiolipin biosynthesis III	Cell_structure_biosynthesis	Biosynthesis
PWY-5269	cardiolipin biosynthesis II	Cell_structure_biosynthesis	Biosynthesis
PWY-6397	mycolyl-arabinogalactan-peptidoglycan complex biosynthesis	Cell_structure_biosynthesis	Biosynthesis
PWY-5265	peptidoglycan biosynthesis II (staphylococci)	Cell_structure_biosynthesis	Biosynthesis
PEPTIDOGLYCANSYN-PWY	peptidoglycan biosynthesis I (meso-diaminopimelate containing)	Cell_structure_biosynthesis	Biosynthesis
PWY-6386	UDP-N-acetylmuramoyl-pentapeptide biosynthesis II (lysine-containing)	Cell_structure_biosynthesis	Biosynthesis
PWY-4381	fatty acid biosynthesis initiation I	Fatty_acid_and_lipid_biosynthesis	Biosynthesis
PWY-7039	phosphatidate metabolism, as a signaling molecule	Fatty_acid_and_lipid_biosynthesis	Biosynthesis
PWY-4981	L-proline biosynthesis II (from arginine)	Amino_acid_biosynthesis	Biosynthesis
PWY-3341	L-proline biosynthesis III	Amino_acid_biosynthesis	Biosynthesis
PWY-6151	S-adenosyl-L-methionine cycle I	Amino_acid_biosynthesis	Biosynthesis
PWY-5097	L-lysine biosynthesis VI	Amino_acid_biosynthesis	Biosynthesis
PWY-6549	L-glutamine biosynthesis III	Amino_acid_biosynthesis	Biosynthesis
PWY-6308	L-cysteine biosynthesis II (tRNA-dependent)	Amino_acid_biosynthesis	Biosynthesis
PWY-5154	L-arginine biosynthesis III (via N-acetyl-L-citrulline)	Amino_acid_biosynthesis	Biosynthesis
PWY0-1021	L-alanine biosynthesis III	Amino_acid_biosynthesis	Biosynthesis
PWY-6936	seleno-amino acid biosynthesis	Amino_acid_biosynthesis	Biosynthesis
PWY-3941	&beta;-alanine biosynthesis II	Amino_acid_biosynthesis	Biosynthesis
PWY-6163	chorismate biosynthesis from 3-dehydroquinate	Aromatic_compound_biosynthesis	Biosynthesis
PWY-5755	4-hydroxybenzoate biosynthesis II (microbes)	Aromatic_compound_biosynthesis	Biosynthesis
PWY-5958	acridone alkaloid biosynthesis	Secondary_metabolite_biosynthesis	Biosynthesis
PWY-5290	secologanin and strictosidine biosynthesis	Secondary_metabolite_biosynthesis	Biosynthesis
PWY-7560	methylerythritol phosphate pathway II	Secondary_metabolite_biosynthesis	Biosynthesis
PWY-735	jasmonic acid biosynthesis	Secondary_metabolite_biosynthesis	Biosynthesis
PWY-6303	methyl indole-3-acetate interconversion	Secondary_metabolite_biosynthesis	Biosynthesis
PWY-4661	1D-myo-inositol hexakisphosphate biosynthesis III (Spirodela polyrrhiza)	Secondary_metabolite_biosynthesis	Biosynthesis
PWY-3161	indole-3-acetate biosynthesis III (bacteria)	Secondary_metabolite_biosynthesis	Biosynthesis
PWY-5025	indole-3-acetate biosynthesis IV (bacteria)	Secondary_metabolite_biosynthesis	Biosynthesis
PWY-6707	gallate biosynthesis	Secondary_metabolite_biosynthesis	Biosynthesis
PWY-5757	fosfomycin biosynthesis	Antibiotic_biosynthesis	Biosynthesis
PWY-7301	dTDP-&beta;-L-noviose biosynthesis	Antibiotic_biosynthesis	Biosynthesis
PWY-6545	pyrimidine deoxyribonucleotides de novo biosynthesis III	Other_biosynthesis	Biosynthesis
PWY-6700	queuosine biosynthesis	Other_biosynthesis	Biosynthesis
PWY-7176	UTP and CTP de novo biosynthesis	Other_biosynthesis	Biosynthesis
PWY-5686	UMP biosynthesis	Other_biosynthesis	Biosynthesis
PWY-7187	pyrimidine deoxyribonucleotides de novo biosynthesis II	Other_biosynthesis	Biosynthesis
PWY0-166	superpathway of pyrimidine deoxyribonucleotides de novo biosynthesis (E. coli)	Other_biosynthesis	Biosynthesis
P101-PWY	ectoine biosynthesis	Other_biosynthesis	Biosynthesis
PWY-43	putrescine biosynthesis II	Other_biosynthesis	Biosynthesis
PWY-40	putrescine biosynthesis I	Other_biosynthesis	Biosynthesis
PWY-6012	acyl carrier protein metabolism I	Other_biosynthesis	Biosynthesis
PWY-6012-1	acyl carrier protein metabolism II (mammalian)	Other_biosynthesis	Biosynthesis
PWY-7250	[2Fe-2S] iron-sulfur cluster biosynthesis	Other_biosynthesis	Biosynthesis
PWY0-501	lipoate biosynthesis and incorporation I	Other_biosynthesis	Biosynthesis
PWY-7381	lipoate biosynthesis and incorporation (glycine cleavage system, yeast)	Other_biosynthesis	Biosynthesis
PWY-6987	lipoate biosynthesis and incorporation III (Bacillus)	Other_biosynthesis	Biosynthesis
PWY-5194	siroheme biosynthesis	Other_biosynthesis	Biosynthesis
PWY-6823	molybdenum cofactor biosynthesis	Other_biosynthesis	Biosynthesis
PWY-7377	cob(II)yrinate a,c-diamide biosynthesis I (early cobalt insertion)	Other_biosynthesis	Biosynthesis
PWY-7376	cob(II)yrinate a,c-diamide biosynthesis II (late cobalt incorporation)	Other_biosynthesis	Biosynthesis
PWY-5188	tetrapyrrole biosynthesis I (from glutamate)	Other_biosynthesis	Biosynthesis
PWY-5837	1,4-dihydroxy-2-naphthoate biosynthesis I	Other_biosynthesis	Biosynthesis
PWY-5791	1,4-dihydroxy-2-naphthoate biosynthesis II (plants)	Other_biosynthesis	Biosynthesis
PWY-5381	pyridine nucleotide cycling (plants)	Other_biosynthesis	Biosynthesis
P261-PWY	coenzyme M biosynthesis I	Other_biosynthesis	Biosynthesis
PWY-7356	thiamin salvage IV (yeast)	Other_biosynthesis	Biosynthesis
PWY-6899	base-degraded thiamin salvage	Other_biosynthesis	Biosynthesis
PANTO-PWY	phosphopantothenate biosynthesis I	Other_biosynthesis	Biosynthesis
PWY-5508	adenosylcobalamin biosynthesis from cobyrinate a,c-diamide II	Other_biosynthesis	Biosynthesis
PWY-5443	aminopropanol phosphate biosynthesis I	Other_biosynthesis	Biosynthesis
PWY-6269	adenosylcobalamin salvage from cobinamide II	Other_biosynthesis	Biosynthesis
PWY1G-0	mycothiol biosynthesis	Other_biosynthesis	Biosynthesis
PWY-4041	&gamma;-glutamyl cycle	Other_biosynthesis	Biosynthesis
PWY-5921	glutaminyl-tRNA<sup>gln</sup> biosynthesis via transamidation	Other_biosynthesis	Biosynthesis
PWY-5939	(R)-acetoin biosynthesis II	Other_biosynthesis	Biosynthesis
PWY-381	nitrate reduction II (assimilatory)	Nitrogen_assimilation	Biosynthesis
PWY-6963	ammonia assimilation cycle I	Nitrogen_assimilation	Biosynthesis
PWY-6964	ammonia assimilation cycle II	Nitrogen_assimilation	Biosynthesis
PWY-6932	selenate reduction	Selenate_reduction	Biosynthesis
PWY0-823	L-arginine degradation III (arginine decarboxylase/agmatinase pathway)	Amino_acid_degradation	Degradation
PWY0-41	allantoin degradation IV (anaerobic)	Amino_acid_degradation	Degradation
PWY-5705	allantoin degradation to glyoxylate III	Amino_acid_degradation	Degradation
PWY-5694	allantoin degradation to glyoxylate I	Amino_acid_degradation	Degradation
PWY-3641	L-carnitine degradation III	Amino_acid_degradation	Degradation
PWY-5697	allantoin degradation to ureidoglycolate I (urea producing)	Amino_acid_degradation	Degradation
PHENYLALANINE-DEG1-PWY	L-phenylalanine degradation I (aerobic)	Amino_acid_degradation	Degradation
PWY-5028	L-histidine degradation II	Amino_acid_degradation	Degradation
PWY-5651	L-tryptophan degradation to 2-amino-3-carboxymuconate semialdehyde	Amino_acid_degradation	Degradation
PWY-5298	L-lysine degradation VI	Amino_acid_degradation	Degradation
PWY66-428	L-threonine degradation V	Amino_acid_degradation	Degradation
PWY0-1324	N-acetylneuraminate and N-acetylmannosamine degradation I	Carbohydrate_degradation	Degradation
PWY-7581	N-acetylneuraminate and N-acetylmannosamine degradation II	Carbohydrate_degradation	Degradation
PWY-7456	mannan degradation	Carbohydrate_degradation	Degradation
PWY-6906	chitin derivatives degradation	Carbohydrate_degradation	Degradation
PWY-6788	cellulose degradation II (fungi)	Carbohydrate_degradation	Degradation
PWY-6760	xylose degradation III	Carbohydrate_degradation	Degradation
PWY-6713	L-rhamnose degradation II	Carbohydrate_degradation	Degradation
PWY-6317	galactose degradation I (Leloir pathway)	Carbohydrate_degradation	Degradation
PWY-5691	urate degradation to allantoin I	Aromatic_compound_degradation	Degradation
P184-PWY	protocatechuate degradation I (meta-cleavage pathway)	Aromatic_compound_degradation	Degradation
PWY0-321	phenylacetate degradation I (aerobic)	Aromatic_compound_degradation	Degradation
PWY-1341	phenylacetate degradation II (anaerobic)	Aromatic_compound_degradation	Degradation
PWY-7242	D-fructuronate degradation	Secondary_metabolite_degradation	Degradation
PWY-7247	&beta;-D-glucuronide and D-glucuronate degradation	Secondary_metabolite_degradation	Degradation
PWY-5372	carbon tetrachloride degradation II	Chlorinated_compound_degradation	Degradation
PWY-6952	glycerophosphodiester degradation	Glycerol_degradation	Degradation
PWY-6049	superpathway of dimethylsulfoniopropanoate degradation	DMSO_degradation	Degradation
PWY-5491	diethylphosphate degradation	Phosphate_degradation	Degradation
P483-PWY	phosphonoacetate degradation	Phosphate_degradation	Degradation
PWY-6832	2-aminoethylphosphonate degradation II	Phosphate_degradation	Degradation
PHOSPHONOTASE-PWY	2-aminoethylphosphonate degradation I	Phosphate_degradation	Degradation
PWY0-1477	ethanolamine utilization	Organic_matter_degradation	Degradation
PWY-3661	glycine betaine degradation I	Organic_matter_degradation	Degradation
PWY-7164	chlorophyll a degradation III	Organic_matter_degradation	Degradation
PWY-5098	chlorophyll a degradation I	Organic_matter_degradation	Degradation
PWY-7181	pyrimidine deoxyribonucleosides degradation	Organic_matter_degradation	Degradation
PWY-5747	2-methylcitrate cycle II	Organic_matter_degradation	Degradation
PWY-6780	hydrogen production VI	Hydrogen_production	Autotrophic_pathways
PWY-7159	chlorophyllide a biosynthesis III (aerobic, light independent)	Phototrophy	Autotrophic_pathways
PWY-241	C4 photosynthetic carbon assimilation cycle, NADP-ME type	Autotrophic_CO2_assimilation	Autotrophic_pathways
PWY-7115	C4 photosynthetic carbon assimilation cycle, NAD-ME type	Autotrophic_CO2_assimilation	Autotrophic_pathways
PWY-5493	reductive monocarboxylic acid cycle	Autotrophic_CO2_assimilation	Autotrophic_pathways
P23-PWY	reductive TCA cycle I	Autotrophic_CO2_assimilation	Autotrophic_pathways
P164-PWY	purine nucleobases degradation I (anaerobic)	Fermentation	Anaerobic_metabolism
PWY-5497	purine nucleobases degradation II (anaerobic)	Fermentation	Anaerobic_metabolism
PWY-5480	pyruvate fermentation to ethanol I	Fermentation	Anaerobic_metabolism
PWY0-1312	acetate formation from acetyl-CoA I	Fermentation	Anaerobic_metabolism
PWY-5723	Rubisco shunt	Energy_generation	Other_metabolism
PWY-5484	glycolysis II (from fructose 6-phosphate)	Energy_generation	Other_metabolism
PWY-1042	glycolysis IV (plant cytosol)	Energy_generation	Other_metabolism
PWY-7254	TCA cycle VII (acetate-producers)	Energy_generation	Other_metabolism
P21-PWY	pentose phosphate pathway (partial)	Energy_generation	Other_metabolism
PWY-622	starch biosynthesis	Energy_conservation	Other_metabolism
PWY-5067	glycogen biosynthesis II (from UDP-D-Glucose)	Energy_conservation	Other_metabolism
PWY-5340	sulfate activation for sulfonation	Metabolic_pathway	Other_metabolism
PWY0-1479	tRNA processing	Metabolic_pathway	Other_metabolism
PWY-6829	tRNA methylation (yeast)	Metabolic_pathway	Other_metabolism
PWY-4061	glutathione-mediated detoxification I	Metabolic_pathway	Other_metabolism
PWY0-1299	arginine dependent acid resistance	Metabolic_pathway	Other_metabolism
PWY0-1261	anhydromuropeptides recycling	Metabolic_pathway	Other_metabolism
PWY-1281	sulfoacetaldehyde degradation I	Sulfur_compound_oxidation	Other_metabolism
PWY-6046	dimethylsulfoniopropanoate degradation I (cleavage)	Sulfur_compound_oxidation	Other_metabolism
PWY-1722	formate reduction to 5,10-methylenetetrahydrofolate	Methylotrophic_metabolism	Other_metabolism
PWY-1723	formaldehyde oxidation V (H4MPT pathway)	Methylotrophic_metabolism	Other_metabolism
PWY-1801	formaldehyde oxidation II (glutathione-dependent)	Methylotrophic_metabolism	Other_metabolism
P185-PWY	formaldehyde assimilation III (dihydroxyacetone cycle)	Methylotrophic_metabolism	Other_metabolism
PWY-5209	methyl-coenzyme M oxidation to CO2	Suspicious	Suspicious
PWY-6839	2-aminoethylphosphonate biosynthesis	Suspicious	Suspicious
PWY-6349	CDP-archaeol biosynthesis	Suspicious	Suspicious
PWY-7383	anaerobic energy metabolism (invertebrates, cytosol)	Suspicious	Suspicious
PWY-7308	acrylonitrile degradation I	Suspicious	Suspicious
P122-PWY	heterolactic fermentation	Suspicious	Suspicious
P124-PWY	Bifidobacterium shunt	Suspicious	Suspicious
PWY-5278	sulfite oxidation III	Suspicious	Suspicious
P224-PWY	sulfate reduction V (dissimilatory)	Suspicious	Suspicious
