## Supplementary material for "Microbial genomes retrieved from High Arctic lake sediments encode for adaptation to cold and oligotrophic environments": Table S6

Table S6. Summary of taxonomy and abundance of MAGs with at least a single marker gene or pathway for ecologically important processes.
Process	Domain	Phylum	Class	Order	Family	Genus	Metagenome Assembled Genome	Mean
sulfoacetaldehyde degradation I	Bacteria	Proteobacteria	Alphaproteobacteria	Rhodospririllales	NA	NA	Rhodospririllales bacterium LH_MA_16_5	2.337955252
sulfoacetaldehyde degradation I	Bacteria	Spirochaetes	Spirochaetia	NA	NA	NA	Spirochaetia bacterium LH_MA_58_12	1.885788639
sulfoacetaldehyde degradation I	Bacteria	Proteobacteria	Alphaproteobacteria	Rhizobiales	Rhodobiaceae	NA	Rhodobiaceae bacterium LH_MA_29_15	1.420263335
Sulfite_reduction_to_sulfide	Bacteria	Verrucomicrobia	NA	NA	NA	NA	Verrucomicrobia bacterium LH_MA_54_1	6.553309734
Sulfite_reduction_to_sulfide	Bacteria	Verrucomicrobia	NA	NA	NA	NA	Verrucomicrobia bacterium LH_MA_73_2	0.815918283
Thiosulfate_oxidation	Bacteria	Proteobacteria	Betaproteobacteria	Nitrosomonadales	NA	NA	Nitrosomonadales bacterium LH_MA_55_1	3.016611387
sulfate activation for sulfonation	Bacteria	Planctomycetes	Planctomycetia	Planctomycetales	Planctomycetaceae	NA	Planctomycetaceae bacterium LH_MA_53_6	5.389672357
sulfate activation for sulfonation	Bacteria	Proteobacteria	Gammaproteobacteria	NA	NA	NA	Gammaproteobacteria bacterium LH_MA_72_12	3.850600947
sulfate activation for sulfonation	Bacteria	Proteobacteria	Betaproteobacteria	Nitrosomonadales	NA	NA	Nitrosomonadales bacterium LH_MA_55_1	3.016611387
sulfate activation for sulfonation	Bacteria	NA	NA	NA	NA	NA	Unknown bacterium LH_MS_57_9	2.163103817
sulfate activation for sulfonation	Bacteria	Chloroflexi	Anaerolineae	Anaerolineales	Anaerolineaceae	NA	Anaerolineaceae bacterium LH_MA_58_17	1.305817877
sulfate activation for sulfonation	Bacteria	Planctomycetes	Planctomycetia	Planctomycetales	Planctomycetaceae	NA	Planctomycetaceae bacterium LH_MA_7_25	0.864614222
sulfate activation for sulfonation	Bacteria	Proteobacteria	Gammaproteobacteria	NA	NA	NA	Gammaproteobacteria bacterium LH_MA_72_2	0.726511478
sulfate activation for sulfonation	Bacteria	Chloroflexi	Anaerolineae	Anaerolineales	Anaerolineaceae	NA	Anaerolineaceae bacterium LH_MA_61_36	0.725370846
sulfate activation for sulfonation	Bacteria	Proteobacteria	Deltaproteobacteria	NA	NA	NA	Deltaproteobacteria bacterium LH_MA_38_12	0.496237635
sulfate activation for sulfonation	Bacteria	Proteobacteria	Gammaproteobacteria	NA	NA	NA	Gammaproteobacteria bacterium LH_MA_61_37	0.430963076
Nitrous oxide reduction	Bacteria	Proteobacteria	Betaproteobacteria	Nitrosomonadales	NA	NA	Nitrosomonadales bacterium LH_MA_55_1	3.016611387
Nitrous oxide reduction	Bacteria	Spirochaetes	Spirochaetia	NA	NA	NA	Spirochaetia bacterium LH_MA_58_12	1.885788639
Nitrous oxide reduction	Bacteria	Bacteroidetes	Cytophagia	Cytophagales	Cyclobacteriaceae	NA	Cyclobacteriaceae bacterium LH_MA_64_3	1.256124121
Nitrite reduction to nitric oxide	Bacteria	Proteobacteria	Deltaproteobacteria	Myxococcales	NA	NA	Myxococcales bacterium LH_MA_62_4	4.159915091
Nitrite reduction to nitric oxide	Bacteria	Verrucomicrobia	NA	NA	NA	NA	Verrucomicrobia bacterium LH_MA_38_5	3.256171556
Nitrite reduction to nitric oxide	Bacteria	Proteobacteria	Alphaproteobacteria	Rhodospririllales	NA	NA	Rhodospririllales bacterium LH_MA_16_5	2.337955252
Nitrite reduction to nitric oxide	Bacteria	Chloroflexi	Anaerolineae	Anaerolineales	Anaerolineaceae	NA	Anaerolineaceae bacterium LH_MA_61_3	2.292018141
Nitrite reduction to nitric oxide	Bacteria	Verrucomicrobia	NA	NA	NA	NA	Verrucomicrobia bacterium LH_MA_29_9	1.986431453
Nitrite reduction to nitric oxide	Bacteria	Chloroflexi	Anaerolineae	Anaerolineales	Anaerolineaceae	NA	Anaerolineaceae bacterium LH_MA_58_17	1.305817877
Nitrite reduction to nitric oxide	Bacteria	Verrucomicrobia	NA	NA	NA	NA	Verrucomicrobia bacterium LH_MA_29_1	0.935979115
Nitrite reduction to nitric oxide	Bacteria	Proteobacteria	Betaproteobacteria	Nitrosomonadales	Gallionellaceae	NA	Gallionellaceae bacterium LH_MA_58_16	0.890903753
Nitrite reduction to nitric oxide	Bacteria	Proteobacteria	Gammaproteobacteria	NA	NA	NA	Gammaproteobacteria bacterium LH_MA_76_8	0.625270015
Nitrification_bacteria	Bacteria	Proteobacteria	Betaproteobacteria	Nitrosomonadales	NA	NA	Nitrosomonadales bacterium LH_MA_61_7	2.281174277
Nitrate reduction to nitrite	Bacteria	Proteobacteria	Betaproteobacteria	Burkholderiales	Comamonadaceae	Rhodoferax	Rhodoferax bacterium LH_MA_28_10	6.695825425
Nitrate reduction to nitrite	Bacteria	Proteobacteria	Betaproteobacteria	Nitrosomonadales	NA	NA	Nitrosomonadales bacterium LH_MA_55_1	3.016611387
Nitrate reduction to nitrite	Bacteria	Proteobacteria	Alphaproteobacteria	Rhodospririllales	NA	NA	Rhodospririllales bacterium LH_MA_16_5	2.337955252
Nitrate reduction to nitrite	Bacteria	Proteobacteria	Deltaproteobacteria	Desulfuromonadales	Desulfuromonadaceae	Geobacter	Geobacter bacterium LH_MA_37_3	1.737084958
Nitrate reduction to nitrite	Bacteria	Proteobacteria	Deltaproteobacteria	Desulfuromonadales	Desulfuromonadaceae	Geobacter	Geobacter bacterium LH_MA_37_1	1.494679187
N_fixation	Bacteria	Spirochaetes	Spirochaetia	NA	NA	NA	Spirochaetia bacterium LH_MA_56_1	4.155172077
N_fixation	Bacteria	Verrucomicrobia	NA	NA	NA	NA	Verrucomicrobia bacterium LH_MA_38_5	3.256171556
N_fixation	Bacteria	Proteobacteria	Deltaproteobacteria	Desulfuromonadales	Desulfuromonadaceae	Geobacter	Geobacter bacterium LH_MA_37_3	1.737084958
N_fixation	Bacteria	Proteobacteria	Deltaproteobacteria	Desulfuromonadales	Desulfuromonadaceae	Geobacter	Geobacter bacterium LH_MA_37_1	1.494679187
N_fixation	Bacteria	Rhodothermaeota	NA	NA	NA	NA	Rhodothermaeota bacterium LH_MA_8_9	0.897456053
N_fixation	Bacteria	NA	NA	NA	NA	NA	Unknown bacterium LH_MS_65_9	0.798817207
N_fixation	Bacteria	Proteobacteria	Deltaproteobacteria	Desulfuromonadales	Desulfuromonadaceae	Geobacter	Geobacter bacterium LH_MA_37_8	0.619528783
Mercury_resistance	Bacteria	Proteobacteria	Alphaproteobacteria	Sphingomonadales	Sphingomonadaceae	Novosphingobium	Novosphingobium bacterium LH_MA_1_14	4.72968575
Mercury_resistance	Bacteria	Proteobacteria	Deltaproteobacteria	Myxococcales	NA	NA	Myxococcales bacterium LH_MA_62_4	4.159915091
Mercury_resistance	Bacteria	Proteobacteria	Alphaproteobacteria	Rhodospririllales	NA	NA	Rhodospririllales bacterium LH_MA_16_5	2.337955252
Mercury_resistance	Bacteria	Proteobacteria	Deltaproteobacteria	Desulfuromonadales	Desulfuromonadaceae	Geobacter	Geobacter bacterium LH_MA_37_3	1.737084958
Mercury_resistance	Bacteria	Proteobacteria	Gammaproteobacteria	NA	NA	NA	Gammaproteobacteria bacterium LH_MA_76_8	0.625270015
Mercury_resistance	Bacteria	Proteobacteria	Deltaproteobacteria	Desulfuromonadales	Desulfuromonadaceae	Geobacter	Geobacter bacterium LH_MA_37_8	0.619528783
DNRA_Polysulfide_reduction	Bacteria	Proteobacteria	Betaproteobacteria	Burkholderiales	Comamonadaceae	Rhodoferax	Rhodoferax bacterium LH_MA_28_10	6.695825425
DNRA_Polysulfide_reduction	Bacteria	Verrucomicrobia	NA	NA	NA	NA	Verrucomicrobia bacterium LH_MA_54_1	6.553309734
DNRA_Polysulfide_reduction	Bacteria	Proteobacteria	Deltaproteobacteria	Myxococcales	NA	NA	Myxococcales bacterium LH_MA_62_4	4.159915091
DNRA_Polysulfide_reduction	Bacteria	Spirochaetes	Spirochaetia	NA	NA	NA	Spirochaetia bacterium LH_MA_56_1	4.155172077
DNRA_Polysulfide_reduction	Bacteria	Verrucomicrobia	NA	NA	NA	NA	Verrucomicrobia bacterium LH_MA_38_5	3.256171556
DNRA_Polysulfide_reduction	Bacteria	Chloroflexi	Anaerolineae	Anaerolineales	Anaerolineaceae	NA	Anaerolineaceae bacterium LH_MA_61_3	2.292018141
DNRA_Polysulfide_reduction	Bacteria	NA	NA	NA	NA	NA	Unknown bacterium LH_MS_57_9	2.163103817
DNRA_Polysulfide_reduction	Bacteria	Verrucomicrobia	NA	NA	NA	NA	Verrucomicrobia bacterium LH_MA_29_9	1.986431453
DNRA_Polysulfide_reduction	Bacteria	Spirochaetes	Spirochaetia	NA	NA	NA	Spirochaetia bacterium LH_MA_58_12	1.885788639
DNRA_Polysulfide_reduction	Bacteria	Planctomycetes	NA	NA	NA	NA	Planctomycetes bacterium LH_MA_53_7	1.850573881
DNRA_Polysulfide_reduction	Bacteria	Proteobacteria	Deltaproteobacteria	Desulfuromonadales	Desulfuromonadaceae	Geobacter	Geobacter bacterium LH_MA_37_3	1.737084958
DNRA_Polysulfide_reduction	Bacteria	Acidobacteria	NA	NA	NA	NA	Acidobacteria bacterium LH_MA_23_16	1.613652072
DNRA_Polysulfide_reduction	Bacteria	Proteobacteria	Deltaproteobacteria	Desulfuromonadales	Desulfuromonadaceae	Geobacter	Geobacter bacterium LH_MA_37_1	1.494679187
DNRA_Polysulfide_reduction	Bacteria	Chloroflexi	Anaerolineae	Anaerolineales	Anaerolineaceae	NA	Anaerolineaceae bacterium LH_MA_58_17	1.305817877
DNRA_Polysulfide_reduction	Bacteria	Bacteroidetes	Cytophagia	Cytophagales	Cyclobacteriaceae	NA	Cyclobacteriaceae bacterium LH_MA_64_3	1.256124121
DNRA_Polysulfide_reduction	Bacteria	Bacteroidetes	Chitinophagia	Chitinophagales	Chitinophagaceae	NA	Chitinophagaceae bacterium LH_MA_61_1	1.143925336
DNRA_Polysulfide_reduction	Bacteria	Verrucomicrobia	NA	NA	NA	NA	Verrucomicrobia bacterium LH_MA_29_1	0.935979115
DNRA_Polysulfide_reduction	Bacteria	Rhodothermaeota	NA	NA	NA	NA	Rhodothermaeota bacterium LH_MA_8_9	0.897456053
DNRA_Polysulfide_reduction	Bacteria	Verrucomicrobia	NA	NA	NA	NA	Verrucomicrobia bacterium LH_MA_73_2	0.815918283
DNRA_Polysulfide_reduction	Bacteria	NA	NA	NA	NA	NA	Unknown bacterium LH_MS_65_9	0.798817207
DNRA_Polysulfide_reduction	Bacteria	Chloroflexi	Anaerolineae	Anaerolineales	Anaerolineaceae	NA	Anaerolineaceae bacterium LH_MA_61_36	0.725370846
DNRA_Polysulfide_reduction	Bacteria	Verrucomicrobia	NA	NA	NA	NA	Verrucomicrobia bacterium LH_MA_73_16	0.625509054
DNRA_Polysulfide_reduction	Bacteria	Proteobacteria	Deltaproteobacteria	Desulfuromonadales	Desulfuromonadaceae	Geobacter	Geobacter bacterium LH_MA_37_8	0.619528783
DNRA_Polysulfide_reduction	Bacteria	Bacteroidetes	Flavobacteriia	Flavobacteriales	NA	NA	Flavobacteriales bacterium LH_MA_61_26	0.538854595
DNRA	Bacteria	Planctomycetes	Planctomycetia	Planctomycetales	Planctomycetaceae	NA	Planctomycetaceae bacterium LH_MA_53_6	5.389672357
DNRA	Bacteria	Proteobacteria	Deltaproteobacteria	Myxococcales	NA	NA	Myxococcales bacterium LH_MA_62_4	4.159915091
DNRA	Bacteria	Proteobacteria	Betaproteobacteria	Nitrosomonadales	NA	NA	Nitrosomonadales bacterium LH_MA_55_1	3.016611387
DNRA	Bacteria	Chloroflexi	Anaerolineae	Anaerolineales	Anaerolineaceae	NA	Anaerolineaceae bacterium LH_MA_61_3	2.292018141
DNRA	Bacteria	Planctomycetes	NA	NA	NA	NA	Planctomycetes bacterium LH_MA_53_7	1.850573881
DNRA	Bacteria	Proteobacteria	Betaproteobacteria	Nitrosomonadales	Gallionellaceae	NA	Gallionellaceae bacterium LH_MA_58_16	0.890903753
DNRA	Bacteria	Planctomycetes	Planctomycetia	Planctomycetales	Planctomycetaceae	NA	Planctomycetaceae bacterium LH_MA_7_25	0.864614222
DNRA	Bacteria	NA	NA	NA	NA	NA	Unknown bacterium LH_MS_65_9	0.798817207
Denitrification	Bacteria	Proteobacteria	Betaproteobacteria	Burkholderiales	Comamonadaceae	Rhodoferax	Rhodoferax bacterium LH_MA_28_10	6.695825425
Denitrification	Bacteria	Proteobacteria	Deltaproteobacteria	Myxococcales	NA	NA	Myxococcales bacterium LH_MA_62_4	4.159915091
Denitrification	Bacteria	Verrucomicrobia	NA	NA	NA	NA	Verrucomicrobia bacterium LH_MA_38_5	3.256171556
Denitrification	Bacteria	Proteobacteria	Betaproteobacteria	Nitrosomonadales	NA	NA	Nitrosomonadales bacterium LH_MA_55_1	3.016611387
Denitrification	Bacteria	Proteobacteria	Alphaproteobacteria	Rhodospririllales	NA	NA	Rhodospririllales bacterium LH_MA_16_5	2.337955252
Denitrification	Bacteria	Chloroflexi	Anaerolineae	Anaerolineales	Anaerolineaceae	NA	Anaerolineaceae bacterium LH_MA_61_3	2.292018141
Denitrification	Bacteria	Verrucomicrobia	NA	NA	NA	NA	Verrucomicrobia bacterium LH_MA_29_9	1.986431453
Denitrification	Bacteria	Spirochaetes	Spirochaetia	NA	NA	NA	Spirochaetia bacterium LH_MA_58_12	1.885788639
Denitrification	Bacteria	Proteobacteria	Deltaproteobacteria	Desulfuromonadales	Desulfuromonadaceae	Geobacter	Geobacter bacterium LH_MA_37_3	1.737084958
Denitrification	Bacteria	Proteobacteria	Deltaproteobacteria	Desulfuromonadales	Desulfuromonadaceae	Geobacter	Geobacter bacterium LH_MA_37_1	1.494679187
Denitrification	Bacteria	Chloroflexi	Anaerolineae	Anaerolineales	Anaerolineaceae	NA	Anaerolineaceae bacterium LH_MA_58_17	1.305817877
Denitrification	Bacteria	Bacteroidetes	Cytophagia	Cytophagales	Cyclobacteriaceae	NA	Cyclobacteriaceae bacterium LH_MA_64_3	1.256124121
Denitrification	Bacteria	Verrucomicrobia	NA	NA	NA	NA	Verrucomicrobia bacterium LH_MA_29_1	0.935979115
Denitrification	Bacteria	Proteobacteria	Betaproteobacteria	Nitrosomonadales	Gallionellaceae	NA	Gallionellaceae bacterium LH_MA_58_16	0.890903753
Denitrification	Bacteria	Proteobacteria	Gammaproteobacteria	NA	NA	NA	Gammaproteobacteria bacterium LH_MA_76_8	0.625270015
ammonia assimilation	Bacteria	Planctomycetes	Planctomycetia	Planctomycetales	Planctomycetaceae	NA	Planctomycetaceae bacterium LH_MA_53_6	5.389672357
ammonia assimilation	Bacteria	Spirochaetes	Spirochaetia	NA	NA	NA	Spirochaetia bacterium LH_MA_56_1	4.155172077
ammonia assimilation	Bacteria	Cyanobacteria	NA	Synechococcales	Synechococcaceae	NA	Synechococcaceae bacterium LH_MA_79_3	2.931593926
ammonia assimilation	Bacteria	Spirochaetes	Spirochaetia	NA	NA	NA	Spirochaetia bacterium LH_MA_58_12	1.885788639
ammonia assimilation	Bacteria	Planctomycetes	Planctomycetia	Planctomycetales	Planctomycetaceae	NA	Planctomycetaceae bacterium LH_MA_75_16	1.87908634
ammonia assimilation	Bacteria	Planctomycetes	NA	NA	NA	NA	Planctomycetes bacterium LH_MA_53_7	1.850573881
ammonia assimilation	Bacteria	Proteobacteria	Deltaproteobacteria	Desulfuromonadales	Desulfuromonadaceae	Geobacter	Geobacter bacterium LH_MA_37_3	1.737084958
ammonia assimilation	Bacteria	Chlamydiae	Chlamydiia	Parachlamydiales	NA	NA	Parachlamydiales bacterium LH_MA_65_10	1.27515087
ammonia assimilation	Bacteria	Bacteroidetes	Cytophagia	Cytophagales	Cyclobacteriaceae	NA	Cyclobacteriaceae bacterium LH_MA_64_3	1.256124121
ammonia assimilation	Bacteria	Bacteroidetes	Chitinophagia	Chitinophagales	Chitinophagaceae	NA	Chitinophagaceae bacterium LH_MA_61_1	1.143925336
ammonia assimilation	Bacteria	Rhodothermaeota	NA	NA	NA	NA	Rhodothermaeota bacterium LH_MA_8_9	0.897456053
ammonia assimilation	Bacteria	Planctomycetes	Planctomycetia	Planctomycetales	Planctomycetaceae	NA	Planctomycetaceae bacterium LH_MA_7_25	0.864614222
ammonia assimilation	Bacteria	NA	NA	NA	NA	NA	Unknown bacterium LH_MS_65_9	0.798817207
ammonia assimilation	Bacteria	Bacteroidetes	Flavobacteriia	Flavobacteriales	NA	NA	Flavobacteriales bacterium LH_MA_61_26	0.538854595
ammonia assimilation	Bacteria	Planctomycetes	Planctomycetia	Planctomycetales	Planctomycetaceae	NA	Planctomycetaceae bacterium LH_MA_22_4	0.457559647
ammonia assimilation	Bacteria	NA	NA	NA	NA	NA	Unknown bacterium LH_MS_56_3	0.352317542
