## Supplementary material for "Microbial genomes retrieved from High Arctic lake sediments encode for adaptation to cold and oligotrophic environments": Table S7

Table S7. Phylum-level summary of MAGs with at least a single marker gene or pathway for ecologically important processes.
Process	Phylum	Sum of means
sulfoacetaldehyde degradation I	Alphaproteobacteria	3.758218587
sulfoacetaldehyde degradation I	Spirochaetes	1.885788639
Sulfite_reduction_to_sulfide	Verrucomicrobia	7.369228018
Thiosulfate_oxidation	Betaproteobacteria	3.016611387
sulfate activation for sulfonation	Planctomycetes	6.254286579
sulfate activation for sulfonation	Gammaproteobacteria	5.008075501
sulfate activation for sulfonation	Betaproteobacteria	3.016611387
sulfate activation for sulfonation	Chloroflexi	2.031188723
sulfate activation for sulfonation	Deltaproteobacteria	0.496237635
Nitrous oxide reduction	Betaproteobacteria	3.016611387
Nitrous oxide reduction	Spirochaetes	1.885788639
Nitrous oxide reduction	Bacteroidetes	1.256124121
Nitrite reduction to nitric oxide	Verrucomicrobia	6.178582124
Nitrite reduction to nitric oxide	Deltaproteobacteria	4.159915091
Nitrite reduction to nitric oxide	Chloroflexi	3.597836018
Nitrite reduction to nitric oxide	Alphaproteobacteria	2.337955252
Nitrite reduction to nitric oxide	Betaproteobacteria	0.890903753
Nitrite reduction to nitric oxide	Gammaproteobacteria	0.625270015
Nitrification_bacteria	Betaproteobacteria	2.281174277
Nitrate reduction to nitrite	Betaproteobacteria	9.712436813
Nitrate reduction to nitrite	Deltaproteobacteria	3.231764146
Nitrate reduction to nitrite	Alphaproteobacteria	2.337955252
N_fixation	Spirochaetes	4.155172077
N_fixation	Deltaproteobacteria	3.851292928
N_fixation	Verrucomicrobia	3.256171556
N_fixation	Rhodothermaeota	0.897456053
Mercury_resistance	Alphaproteobacteria	7.067641002
Mercury_resistance	Deltaproteobacteria	6.516528832
Mercury_resistance	Gammaproteobacteria	0.625270015
DNRA_Polysulfide_reduction	Verrucomicrobia	14.1733192
DNRA_Polysulfide_reduction	Deltaproteobacteria	8.011208019
DNRA_Polysulfide_reduction	Betaproteobacteria	6.695825425
DNRA_Polysulfide_reduction	Spirochaetes	6.040960717
DNRA_Polysulfide_reduction	Chloroflexi	4.323206865
DNRA_Polysulfide_reduction	Bacteroidetes	2.938904053
DNRA_Polysulfide_reduction	Planctomycetes	1.850573881
DNRA_Polysulfide_reduction	Acidobacteria	1.613652072
DNRA_Polysulfide_reduction	Rhodothermaeota	0.897456053
DNRA	Planctomycetes	8.104860461
DNRA	Deltaproteobacteria	4.159915091
DNRA	Betaproteobacteria	3.90751514
DNRA	Chloroflexi	2.292018141
Denitrification	Betaproteobacteria	10.60334057
Denitrification	Deltaproteobacteria	7.391679237
Denitrification	Verrucomicrobia	6.178582124
Denitrification	Chloroflexi	3.597836018
Denitrification	Alphaproteobacteria	2.337955252
Denitrification	Spirochaetes	1.885788639
Denitrification	Bacteroidetes	1.256124121
Denitrification	Gammaproteobacteria	0.625270015
ammonia assimilation	Planctomycetes	10.44150645
ammonia assimilation	Spirochaetes	6.040960717
ammonia assimilation	Bacteroidetes	2.938904053
ammonia assimilation	Cyanobacteria	2.931593926
ammonia assimilation	Deltaproteobacteria	1.737084958
ammonia assimilation	Chlamydiae	1.27515087
ammonia assimilation	Rhodothermaeota	0.897456053
